# Skd3 (human *CLPB*) is a potent mitochondrial protein disaggregase that is inactivated by 3-methylglutaconic aciduria-linked mutations

**DOI:** 10.1101/2020.01.17.911016

**Authors:** Ryan R. Cupo, James Shorter

**Affiliations:** Department of Biochemistry and Biophysics, Philadelphia, PA 19104, U.S.A.; Pharmacology Graduate Group, Perelman School of Medicine at the University of Pennsylvania, Philadelphia, PA 19104, U.S.A.

## Abstract

Cells have evolved specialized protein disaggregases to reverse toxic protein aggregation and restore protein functionality. In nonmetazoan eukaryotes, the AAA+ disaggregase Hsp78 resolubilizes and reactivates proteins in mitochondria. Curiously, metazoa lack Hsp78. Hence, whether metazoan mitochondria reactivate aggregated proteins is unknown. Here, we establish that a mitochondrial AAA+ protein, Skd3 (human *CLPB*), couples ATP hydrolysis to protein disaggregation and reactivation. The Skd3 ankyrin-repeat domain combines with conserved AAA+ elements to enable stand-alone disaggregase activity. A mitochondrial inner-membrane protease, PARL, removes an autoinhibitory peptide from Skd3 to greatly enhance disaggregase activity. Indeed, PARL-activated Skd3 dissolves α-synuclein fibrils connected to Parkinson’s disease. Human cells lacking Skd3 exhibit reduced solubility of various mitochondrial proteins, including anti-apoptotic Hax1. Importantly, Skd3 variants linked to 3-methylglutaconic aciduria, a severe mitochondrial disorder, display diminished disaggregase activity (but not always reduced ATPase activity), which predicts disease severity. Thus, Skd3 is a potent protein disaggregase critical for human health.
