## Supplementary material for "Skd3 (human *CLPB*) is a potent mitochondrial protein disaggregase that is inactivated by 3-methylglutaconic aciduria-linked mutations": Table S2

### Sheet: Sheet1
Majority protein IDs	Protein names	Gene names	Fasta headers	p-value dCLPB/WT	FoldChange dCLPB/WT	log2(fold change)	-log10(p-value)
Q8IVF6	Ankyrin repeat domain-containing protein 18A	KIAA0971;FASTKD2	tr|B3KMB8|B3KMB8_HUMAN cDNA FLJ10654 fis, clone NT2RP2005901, highly similar to FAST kinase domains-containing protein 2 OS=Homo sapiens OX=9606 PE=2 SV=1;tr|A0A024R419|A0A024R419_HUMAN KIAA0971, isoform CRA_b OS=Homo sapiens OX=9606 GN=KIAA0971 PE=4 SV=1;	0.000470973	-501.146	-8.96909	3.327
A0A024RD83;Q6DKK2	Tetratricopeptide repeat protein 19, mitochondrial	CD44	sp|P16070|CD44_HUMAN CD44 antigen OS=Homo sapiens OX=9606 GN=CD44 PE=1 SV=3;sp|P16070-4|CD44_HUMAN Isoform 4 of CD44 antigen OS=Homo sapiens OX=9606 GN=CD44;tr|A0A385KNS5|A0A385KNS5_HUMAN Indian blood group antigen OS=Homo sapiens OX=9606 GN=CD44 PE=4 SV=1	7.2205e-10	-193.129	-7.59342	9.14143
E5KNL5;Q14249	Endonuclease G, mitochondrial	MRPL52	tr|A8K7J6|A8K7J6_HUMAN cDNA FLJ76418, highly similar to Homo sapiens mitochondrial ribosomal protein L52 (MRPL52), transcript variant 1, mRNA OS=Homo sapiens OX=9606 PE=1 SV=1;sp|Q86TS9-3|RM52_HUMAN Isoform 3 of 39S ribosomal protein L52, mitochondrial OS=	3.48437e-05	-81.775	-6.35359	4.45788
A0A1W2PP11;Q9H300;F8WCQ4;A0A1W2PS40;C9JNP8;Q9H300-2	Presenilins-associated rhomboid-like protein, mitochondrial;P-beta	NSUN5P2;NSUN5	tr|B2RD09|B2RD09_HUMAN cDNA, FLJ96406, highly similar to Homo sapiens NOL1/NOP2/Sun domain family, member 5 (NSUN5), transcript variant 1, mRNA OS=Homo sapiens OX=9606 PE=2 SV=1;sp|Q63ZY6-4|NSN5C_HUMAN Isoform 3 of Putative methyltransferase NSUN5C OS=Homo	0.0157722	-69.67	-6.12247	1.80211
K7EIN2;Q9BRJ7;B2RD96;K7ENA3	Protein syndesmos	AGL	tr|G1UI17|G1UI17_HUMAN Glycogen debranching enzyme (Fragment) OS=Homo sapiens OX=9606 GN=AGL PE=2 SV=1;tr|A0A0S2A4E4|A0A0S2A4E4_HUMAN Amylo-1, 6-glucosidase, 4-alpha-glucanotransferase (Glycogen debranching enzyme, glycogen storage disease type III), isofo	4.92368e-05	-61.5128	-5.94282	4.30771
B4DEY8;Q9Y6N1	Cytochrome c oxidase assembly protein COX11, mitochondrial	KIAA0391	sp|O15091-2|MRPP3_HUMAN Isoform 2 of Mitochondrial ribonuclease P catalytic subunit OS=Homo sapiens OX=9606 GN=PRORP;sp|O15091|MRPP3_HUMAN Mitochondrial ribonuclease P catalytic subunit OS=Homo sapiens OX=9606 GN=PRORP PE=1 SV=2;sp|O15091-4|MRPP3_HUMAN Iso	0.0352745	-60.9452	-5.92944	1.45254
A0A384MDW9;O43464;A0A0C4DG44;A8K7G2;O43464-3;O43464-2;O43464-4	Serine protease HTRA2, mitochondrial	IMMT	sp|Q16891|MIC60_HUMAN MICOS complex subunit MIC60 OS=Homo sapiens OX=9606 GN=IMMT PE=1 SV=1;sp|Q16891-4|MIC60_HUMAN Isoform 4 of MICOS complex subunit MIC60 OS=Homo sapiens OX=9606 GN=IMMT;tr|B9A067|B9A067_HUMAN MICOS complex subunit MIC60 OS=Homo sapiens	7.77607e-05	-53.4932	-5.74128	4.10924
P36551	Oxygen-dependent coproporphyrinogen-III oxidase, mitochondrial	ECI1;DCI	tr|A0A384NKJ3|A0A384NKJ3_HUMAN Epididymis secretory sperm binding protein OS=Homo sapiens OX=9606 PE=2 SV=1;sp|P42126-2|ECI1_HUMAN Isoform 2 of Enoyl-CoA delta isomerase 1, mitochondrial OS=Homo sapiens OX=9606 GN=ECI1;sp|P42126|ECI1_HUMAN Enoyl-CoA delta	0.0351101	-46.9111	-5.55186	1.45457
Q9Y5J9;E9PIR3;G3XAN8	Mitochondrial import inner membrane translocase subunit Tim8 B	EEF1A2	sp|Q05639|EF1A2_HUMAN Elongation factor 1-alpha 2 OS=Homo sapiens OX=9606 GN=EEF1A2 PE=1 SV=1;tr|A0A2U3TZH3|A0A2U3TZH3_HUMAN Elongation factor 1-alpha OS=Homo sapiens OX=9606 GN=EEF1A2 PE=1 SV=1;tr|Q59GP5|Q59GP5_HUMAN Eukaryotic translation elongation fact	1.8362e-05	-40.9821	-5.35692	4.73608
Q14691;B4DGH0	DNA replication complex GINS protein PSF1	MRPL35	sp|Q9NZE8|RM35_HUMAN 39S ribosomal protein L35, mitochondrial OS=Homo sapiens OX=9606 GN=MRPL35 PE=1 SV=3	6.71746e-05	-39.2124	-5.29324	4.1728
Q9Y255-2;Q9Y255;H0YA79	PRELI domain-containing protein 1, mitochondrial	LUZP1	tr|A0A024RAC0|A0A024RAC0_HUMAN Leucine zipper protein 1, isoform CRA_a OS=Homo sapiens OX=9606 GN=LUZP1 PE=4 SV=1;sp|Q86V48-2|LUZP1_HUMAN Isoform 2 of Leucine zipper protein 1 OS=Homo sapiens OX=9606 GN=LUZP1;sp|Q86V48-3|LUZP1_HUMAN Isoform 3 of Leucine zi	0.00108139	-37.4196	-5.22572	2.96602
Q9Y6H3	Mitochondrial inner membrane protease ATP23 homolog	CYB5R1	sp|Q9UHQ9|NB5R1_HUMAN NADH-cytochrome b5 reductase 1 OS=Homo sapiens OX=9606 GN=CYB5R1 PE=1 SV=1;tr|H7C0R7|H7C0R7_HUMAN NADH-cytochrome b5 reductase 1 (Fragment) OS=Homo sapiens OX=9606 GN=CYB5R1 PE=1 SV=1	0.0411108	-34.6164	-5.11339	1.38604
Q15691;B4DM33	Microtubule-associated protein RP/EB family member 1	MRP63;MRPL57	tr|A0A024RDM4|A0A024RDM4_HUMAN Mitochondrial ribosomal protein 63, isoform CRA_a OS=Homo sapiens OX=9606 GN=MRP63 PE=4 SV=1;sp|Q9BQC6|RT63_HUMAN Ribosomal protein 63, mitochondrial OS=Homo sapiens OX=9606 GN=MRPL57 PE=1 SV=1	0.0436489	-32.5804	-5.02593	1.36003
J3QL03;J3KSP0;Q8WVK7;J3QS74;J3KRZ0;J3KTC5	Spindle and kinetochore-associated protein 2	FECH;DKFZp686P18130	tr|K7EJX5|K7EJX5_HUMAN Ferrochelatase (Fragment) OS=Homo sapiens OX=9606 GN=FECH PE=1 SV=1;tr|B4DSA4|B4DSA4_HUMAN Ferrochelatase OS=Homo sapiens OX=9606 PE=2 SV=1;tr|K7ELX4|K7ELX4_HUMAN Ferrochelatase, mitochondrial (Fragment) OS=Homo sapiens OX=9606 GN=FE	0.000112843	-30.2149	-4.91719	3.94753
K7EQH5;K7ELE3;Q08117;Q08117-2	Amino-terminal enhancer of split	ALDH5A1	tr|C9J8Q5|C9J8Q5_HUMAN Succinate-semialdehyde dehydrogenase OS=Homo sapiens OX=9606 GN=ALDH5A1 PE=1 SV=1;tr|X5DNC0|X5DNC0_HUMAN Aldehyde dehydrogenase 5 family member A1 isoform C (Fragment) OS=Homo sapiens OX=9606 GN=ALDH5A1 PE=2 SV=1;tr|X5DQN2|X5DQN2_HUM	0.00347977	-25.768	-4.68751	2.45845
A0A0F6MY87;A2A2Z9	Ankyrin repeat domain-containing protein 18B	ALDH7A1	tr|F8WDY6|F8WDY6_HUMAN Alpha-aminoadipic semialdehyde dehydrogenase OS=Homo sapiens OX=9606 GN=ALDH7A1 PE=1 SV=2;tr|F8VVF2|F8VVF2_HUMAN Alpha-aminoadipic semialdehyde dehydrogenase (Fragment) OS=Homo sapiens OX=9606 GN=ALDH7A1 PE=1 SV=2;tr|H0YHM6|H0YHM6_HU	0.000373981	-25.605	-4.67835	3.42715
B2R6Y2;A0A024RB79;P51687;D6QX84	Sulfite oxidase, mitochondrial	MPDZ	sp|O75970-5|MPDZ_HUMAN Isoform 4 of Multiple PDZ domain protein OS=Homo sapiens OX=9606 GN=MPDZ;sp|O75970-3|MPDZ_HUMAN Isoform 3 of Multiple PDZ domain protein OS=Homo sapiens OX=9606 GN=MPDZ;sp|O75970-2|MPDZ_HUMAN Isoform 2 of Multiple PDZ domain protein	0.0314478	-25.183	-4.65438	1.50241
A0A0S2Z6V5;Q8IYU8;A0A0A0MTD5	Calcium uptake protein 2, mitochondrial	GSTK1;LOC51064	tr|Q2NLC8|Q2NLC8_HUMAN GSTK1 protein (Fragment) OS=Homo sapiens OX=9606 GN=GSTK1 PE=2 SV=1;tr|E9PFN5|E9PFN5_HUMAN Glutathione S-transferase kappa OS=Homo sapiens OX=9606 GN=GSTK1 PE=1 SV=1;tr|Q6FII1|Q6FII1_HUMAN Glutathione S-transferase kappa OS=Homo sapi	0.00167052	-24.4251	-4.61029	2.77715
A0A087WV46;C9JXA7;Q0VGL1	Ragulator complex protein LAMTOR4;Ragulator complex protein LAMTOR4, N-terminally processed	MRPL34	tr|M0R226|M0R226_HUMAN 39S ribosomal protein L34, mitochondrial OS=Homo sapiens OX=9606 GN=MRPL34 PE=1 SV=1;tr|A0A024R7J4|A0A024R7J4_HUMAN Mitochondrial ribosomal protein L34, isoform CRA_a OS=Homo sapiens OX=9606 GN=MRPL34 PE=4 SV=1;sp|Q9BQ48|RM34_HUMAN 3	0.0475769	-21.6934	-4.43918	1.3226
D9IAI1;P30086;A0A0K0K1J6;B4DRT4;V9HW05	Phosphatidylethanolamine-binding protein 1;Hippocampal cholinergic neurostimulating peptide	HARS;HRS	tr|B3KWE1|B3KWE1_HUMAN Histidine--tRNA ligase, cytoplasmic OS=Homo sapiens OX=9606 GN=HARS PE=1 SV=1;tr|Q52NV4|Q52NV4_HUMAN Histidyl-tRNA synthetase OS=Homo sapiens OX=9606 GN=HRS PE=2 SV=1;sp|P12081-3|SYHC_HUMAN Isoform 3 of Histidine--tRNA ligase, cytopl	0.00302597	-17.1617	-4.10112	2.51914
Q5U0N1;Q15773;A8K1F4	Myeloid leukemia factor 2	CLPB	tr|A0A140VK11|A0A140VK11_HUMAN ClpB caseinolytic peptidase B homolog (E. coli), isoform CRA_a OS=Homo sapiens OX=9606 GN=CLPB PE=2 SV=1;sp|Q9H078|CLPB_HUMAN Caseinolytic peptidase B protein homolog OS=Homo sapiens OX=9606 GN=CLPB PE=1 SV=1;tr|A0A2U3TZY2|A0	0.00962799	-5.86089	-2.55112	2.01646
A0A096LPB2;A0A096LP01;A0A096LPB8;A0A087WZV9	D-tyrosyl-tRNA(Tyr) deacylase	PDK1	tr|Q53R49|Q53R49_HUMAN Protein-serine/threonine kinase (Fragment) OS=Homo sapiens OX=9606 GN=PDK1 PE=3 SV=1;sp|Q15118|PDK1_HUMAN [Pyruvate dehydrogenase (acetyl-transferring)] kinase isozyme 1, mitochondrial OS=Homo sapiens OX=9606 GN=PDK1 PE=1 SV=1;tr|B7Z	0.02525	-4.39971	-2.13741	1.59774
Q9Y584	Mitochondrial import inner membrane translocase subunit Tim22	EPPK1	tr|A0A075B730|A0A075B730_HUMAN Epiplakin OS=Homo sapiens OX=9606 GN=EPPK1 PE=1 SV=2;sp|P58107|EPIPL_HUMAN Epiplakin OS=Homo sapiens OX=9606 GN=EPPK1 PE=1 SV=3	0.0360963	-4.20641	-2.07259	1.44254
Q9Y3B1;Q9Y3B1-2	Protein slowmo homolog 2	MRPL2	sp|Q5T653|RM02_HUMAN 39S ribosomal protein L2, mitochondrial OS=Homo sapiens OX=9606 GN=MRPL2 PE=1 SV=2;tr|A0A024RD44|A0A024RD44_HUMAN Mitochondrial ribosomal protein L2, isoform CRA_a OS=Homo sapiens OX=9606 GN=MRPL2 PE=4 SV=1;tr|C9IY40|C9IY40_HUMAN 39S r	0.0128394	-4.06691	-2.02393	1.89146
Q9Y5L4;K7EIT2	Mitochondrial import inner membrane translocase subunit Tim13	KARS	sp|Q15046|SYK_HUMAN Lysine--tRNA ligase OS=Homo sapiens OX=9606 GN=KARS PE=1 SV=3;sp|Q15046-2|SYK_HUMAN Isoform Mitochondrial of Lysine--tRNA ligase OS=Homo sapiens OX=9606 GN=KARS;tr|Q6ZTI3|Q6ZTI3_HUMAN cDNA FLJ44621 fis, clone BRACE2016896, highly simila	0.0253217	-3.69638	-1.88611	1.59651
B4DFL3;A0A140VK46;P28070	Proteasome subunit beta type-4	MRPL45	tr|A0A087X2D5|A0A087X2D5_HUMAN 39S ribosomal protein L45, mitochondrial OS=Homo sapiens OX=9606 GN=MRPL45 PE=1 SV=1;tr|B4DEF8|B4DEF8_HUMAN cDNA FLJ61100, highly similar to 39S ribosomal protein L45, mitochondrial OS=Homo sapiens OX=9606 PE=1 SV=1;sp|Q9BRJ2	0.0162094	-3.63366	-1.86142	1.79023
F8W881;Q9NX05	Constitutive coactivator of PPAR-gamma-like protein 2	TFAM	tr|Q6LES8|Q6LES8_HUMAN TFAM protein (Fragment) OS=Homo sapiens OX=9606 GN=TFAM PE=2 SV=1;tr|E5KSX8|E5KSX8_HUMAN Mitochondrial transcription factor A OS=Homo sapiens OX=9606 PE=4 SV=1;tr|E5KSU5|E5KSU5_HUMAN Mitochondrial transcription factor A OS=Homo sapie	0.020797	-3.62525	-1.85808	1.682
A0A024R9D0;Q9H2D1;B4DUQ5;A0A3B3IRK5;B3KWP3	Mitochondrial folate transporter/carrier	MTX2	sp|O75431|MTX2_HUMAN Metaxin-2 OS=Homo sapiens OX=9606 GN=MTX2 PE=1 SV=1;tr|C9JNK6|C9JNK6_HUMAN Metaxin-2 OS=Homo sapiens OX=9606 GN=MTX2 PE=1 SV=1;tr|C9JAZ1|C9JAZ1_HUMAN Metaxin-2 (Fragment) OS=Homo sapiens OX=9606 GN=MTX2 PE=1 SV=1;tr|B7Z9F3|B7Z9F3_HUMAN	0.0200631	-3.48274	-1.80022	1.6976
O00587;O00587-2;A8K7V8;B4DNA5;A9UJQ1	Beta-1,3-N-acetylglucosaminyltransferase manic fringe;Beta-1,3-N-acetylglucosaminyltransferase	MRPL53	sp|Q96EL3|RM53_HUMAN 39S ribosomal protein L53, mitochondrial OS=Homo sapiens OX=9606 GN=MRPL53 PE=1 SV=1	0.0301849	-3.38257	-1.75812	1.52021
Q6KCM7;Q6KCM7-4;Q6KCM7-5;Q6KCM7-2;Q6KCM7-3;H7C4Z4;Q6KCM7-6	Calcium-binding mitochondrial carrier protein SCaMC-2	MRPL44	tr|A0A024R473|A0A024R473_HUMAN Mitochondrial ribosomal protein L44, isoform CRA_a OS=Homo sapiens OX=9606 GN=MRPL44 PE=4 SV=1;sp|Q9H9J2|RM44_HUMAN 39S ribosomal protein L44, mitochondrial OS=Homo sapiens OX=9606 GN=MRPL44 PE=1 SV=1	0.0286024	-3.28766	-1.71706	1.5436
Q9BSK2;D6RB26;D6RCF5;F6SDC8;A0A3B3ISS3;A0A384MEA9;Q96CQ1-2;Q96CQ1-3;Q96CQ1	Solute carrier family 25 member 33;Solute carrier family 25 member 36	PUS1	tr|A0A024RBS6|A0A024RBS6_HUMAN Pseudouridylate synthase 1, isoform CRA_a OS=Homo sapiens OX=9606 GN=PUS1 PE=4 SV=1;tr|F5H1S9|F5H1S9_HUMAN tRNA pseudouridine synthase A OS=Homo sapiens OX=9606 GN=PUS1 PE=1 SV=1;tr|G8JLB3|G8JLB3_HUMAN tRNA pseudouridine synt	0.0470408	-3.2836	-1.71528	1.32753
B4DLC3;Q7Z4X9;A5JSJ9;O95832	Claudin;Claudin-1	GTPBP10	sp|A4D1E9|GTPBA_HUMAN GTP-binding protein 10 OS=Homo sapiens OX=9606 GN=GTPBP10 PE=1 SV=1;sp|A4D1E9-2|GTPBA_HUMAN Isoform 2 of GTP-binding protein 10 OS=Homo sapiens OX=9606 GN=GTPBP10;tr|C9J8R7|C9J8R7_HUMAN GTP-binding protein 10 (Fragment) OS=Homo sapien	0.0442484	-3.19913	-1.67768	1.3541
B4DGC4;E9PGQ0;Q96H78;B4DET2;B4DSH6	Solute carrier family 25 member 44	MRPL43	sp|Q8N983-4|RM43_HUMAN Isoform 4 of 39S ribosomal protein L43, mitochondrial OS=Homo sapiens OX=9606 GN=MRPL43;tr|H0Y6Y8|H0Y6Y8_HUMAN 39S ribosomal protein L43, mitochondrial (Fragment) OS=Homo sapiens OX=9606 GN=MRPL43 PE=1 SV=1;tr|B1AL05|B1AL05_HUMAN 39S	0.0415631	-2.93027	-1.55103	1.38129
H7BZJ3		G3BP;DKFZp686L1159;G3BP1	tr|Q6FI03|Q6FI03_HUMAN G3BP protein OS=Homo sapiens OX=9606 GN=G3BP PE=2 SV=1;tr|Q5U0Q1|Q5U0Q1_HUMAN Ras-GTPase-activating protein SH3-domain-binding protein OS=Homo sapiens OX=9606 GN=G3BP PE=2 SV=1;sp|Q13283|G3BP1_HUMAN Ras GTPase-activating protein-bind	0.036006	-2.89347	-1.5328	1.44363
B2RA50;Q9Y5R8	Trafficking protein particle complex subunit 1	MRPL48	tr|F5H702|F5H702_HUMAN 39S ribosomal protein L48, mitochondrial OS=Homo sapiens OX=9606 GN=MRPL48 PE=1 SV=1;sp|Q96GC5-3|RM48_HUMAN Isoform 2 of 39S ribosomal protein L48, mitochondrial OS=Homo sapiens OX=9606 GN=MRPL48;sp|Q96GC5|RM48_HUMAN 39S ribosomal pr	0.0454816	-2.8805	-1.52632	1.34216
H7C3A1;Q9BXP5-5;Q9BXP5-4;Q9BXP5-2;Q9BXP5-3;Q9BXP5;Q7Z4Y3	Serrate RNA effector molecule homolog	MRPL38	sp|Q96DV4|RM38_HUMAN 39S ribosomal protein L38, mitochondrial OS=Homo sapiens OX=9606 GN=MRPL38 PE=1 SV=2;tr|B2R894|B2R894_HUMAN Mitochondrial ribosomal protein L38, isoform CRA_b OS=Homo sapiens OX=9606 GN=MRPL38 PE=1 SV=1	0.028629	-2.81098	-1.49107	1.54319
Q96E88;B2R5V0;A0A024QZI5;Q13772;Q13772-3;Q13772-4;B4DF87;B4DZ85;Q13772-2	Nuclear receptor coactivator 4	MRPL54	sp|Q6P161|RM54_HUMAN 39S ribosomal protein L54, mitochondrial OS=Homo sapiens OX=9606 GN=MRPL54 PE=1 SV=1	0.0144865	-2.65428	-1.40832	1.83904
H3BRW3;H3BRD2;P55789	Sulfhydryl oxidase;FAD-linked sulfhydryl oxidase ALR	ALPL	tr|A0A024RAG0|A0A024RAG0_HUMAN Alkaline phosphatase OS=Homo sapiens OX=9606 GN=ALPL PE=3 SV=1;sp|P05186|PPBT_HUMAN Alkaline phosphatase, tissue-nonspecific isozyme OS=Homo sapiens OX=9606 GN=ALPL PE=1 SV=4;tr|B2R6Q2|B2R6Q2_HUMAN Alkaline phosphatase OS=Hom	0.0229934	-2.64101	-1.40109	1.6384
G3V2N0;G3V3J9;P59768	Guanine nucleotide-binding protein subunit gamma;Guanine nucleotide-binding protein G(I)/G(S)/G(O) subunit gamma-2	MRPL49	tr|A0A024R578|A0A024R578_HUMAN Mitochondrial ribosomal protein L49, isoform CRA_b OS=Homo sapiens OX=9606 GN=MRPL49 PE=4 SV=1;sp|Q13405|RM49_HUMAN 39S ribosomal protein L49, mitochondrial OS=Homo sapiens OX=9606 GN=MRPL49 PE=1 SV=1;tr|H0YDP7|H0YDP7_HUMAN 3	0.013719	-2.63669	-1.39873	1.86268
B3KNN8;A8K575;Q9NQZ5	StAR-related lipid transfer protein 7, mitochondrial	CHCHD3	tr|A4D1N4|A4D1N4_HUMAN MICOS complex subunit OS=Homo sapiens OX=9606 GN=CHCHD3 PE=3 SV=1;tr|C9JRZ6|C9JRZ6_HUMAN MICOS complex subunit OS=Homo sapiens OX=9606 GN=CHCHD3 PE=1 SV=2;sp|Q9NX63|MIC19_HUMAN MICOS complex subunit MIC19 OS=Homo sapiens OX=9606 GN=C	0.0291849	-2.57146	-1.36259	1.53484
B4DLU3;B4DL81;A0A024R8V5;Q32NB8;Q32NB8-2	CDP-diacylglycerol--glycerol-3-phosphate 3-phosphatidyltransferase, mitochondrial	MRPL13	sp|Q9BYD1|RM13_HUMAN 39S ribosomal protein L13, mitochondrial OS=Homo sapiens OX=9606 GN=MRPL13 PE=1 SV=1;tr|E5RJI7|E5RJI7_HUMAN 39S ribosomal protein L13, mitochondrial (Fragment) OS=Homo sapiens OX=9606 GN=MRPL13 PE=1 SV=8	0.0208919	-2.55743	-1.3547	1.68002
Q86Y39;K7EQ77;K7EK78;K7EP35;K7EMT4;Q86Y39-2	NADH dehydrogenase [ubiquinone] 1 alpha subcomplex subunit 11	MRPL50	sp|Q8N5N7|RM50_HUMAN 39S ribosomal protein L50, mitochondrial OS=Homo sapiens OX=9606 GN=MRPL50 PE=1 SV=2;sp|Q8N5N7-2|RM50_HUMAN Isoform 2 of 39S ribosomal protein L50, mitochondrial OS=Homo sapiens OX=9606 GN=MRPL50	0.0266502	-2.50952	-1.32741	1.5743
Q504W7;A0A2X0TVZ9;Q01968-2;Q01968;A0A2R8YG38	Inositol polyphosphate 5-phosphatase OCRL-1	TFB1M	sp|Q8WVM0|TFB1M_HUMAN Dimethyladenosine transferase 1, mitochondrial OS=Homo sapiens OX=9606 GN=TFB1M PE=1 SV=1;tr|E5KTM5|E5KTM5_HUMAN rRNA adenine N(6)-methyltransferase OS=Homo sapiens OX=9606 GN=TFB1M PE=3 SV=1;tr|A8K0B9|A8K0B9_HUMAN rRNA adenine N(6)-m	0.0421856	-2.49877	-1.32122	1.37484
H7C3T4;V9HW63;Q13162	Peroxiredoxin-4	MRPL14	tr|A0A024RD78|A0A024RD78_HUMAN Mitochondrial ribosomal protein L14, isoform CRA_b OS=Homo sapiens OX=9606 GN=MRPL14 PE=3 SV=1;sp|Q6P1L8|RM14_HUMAN 39S ribosomal protein L14, mitochondrial OS=Homo sapiens OX=9606 GN=MRPL14 PE=1 SV=1	0.0356242	-2.45956	-1.2984	1.44825
K7EMW3;K7EMR4;B4DFG5;Q9BZJ4-2;Q9BZJ4	Solute carrier family 25 member 39	GADD45GIP1	sp|Q8TAE8|G45IP_HUMAN Growth arrest and DNA damage-inducible proteins-interacting protein 1 OS=Homo sapiens OX=9606 GN=GADD45GIP1 PE=1 SV=1;tr|Q7LAX7|Q7LAX7_HUMAN CKII beta binding protein 2 OS=Homo sapiens OX=9606 PE=2 SV=1	0.0262374	-2.37814	-1.24984	1.58108
O60220	Mitochondrial import inner membrane translocase subunit Tim8 A	PDHA1;PDHA1/LOC79064	sp|P08559-4|ODPA_HUMAN Isoform 4 of Pyruvate dehydrogenase E1 component subunit alpha, somatic form, mitochondrial OS=Homo sapiens OX=9606 GN=PDHA1;sp|P08559|ODPA_HUMAN Pyruvate dehydrogenase E1 component subunit alpha, somatic form, mitochondrial OS=Homo	0.0423866	-2.34869	-1.23186	1.37277
Q9NVH6-7;Q9NVH6-6;Q9NVH6;Q9NVH6-8;Q9NVH6-4;Q9NVH6-2;Q9NVH6-5;Q9NVH6-3	Trimethyllysine dioxygenase, mitochondrial	MRPL9	sp|Q9BYD2|RM09_HUMAN 39S ribosomal protein L9, mitochondrial OS=Homo sapiens OX=9606 GN=MRPL9 PE=1 SV=2;tr|Q5SZR1|Q5SZR1_HUMAN 39S ribosomal protein L9, mitochondrial OS=Homo sapiens OX=9606 GN=MRPL9 PE=1 SV=1	0.0301469	-2.29383	-1.19776	1.52076
P62877	E3 ubiquitin-protein ligase RBX1;E3 ubiquitin-protein ligase RBX1, N-terminally processed	MRPL15	sp|Q9P015|RM15_HUMAN 39S ribosomal protein L15, mitochondrial OS=Homo sapiens OX=9606 GN=MRPL15 PE=1 SV=1;tr|B2R739|B2R739_HUMAN cDNA, FLJ93269, highly similar to Homo sapiens mitochondrial ribosomal protein L15 (MRPL15), nuclear gene encoding mitochondria	0.0445789	-2.26743	-1.18106	1.35087
Q15149-2;Q15149-7;Q15149-8;Q15149-9;Q15149-5;Q15149-4;Q15149-6;Q15149;H0YDN1	Plectin	MRPL39	sp|Q9NYK5-2|RM39_HUMAN Isoform 2 of 39S ribosomal protein L39, mitochondrial OS=Homo sapiens OX=9606 GN=MRPL39;sp|Q9NYK5|RM39_HUMAN 39S ribosomal protein L39, mitochondrial OS=Homo sapiens OX=9606 GN=MRPL39 PE=1 SV=3;tr|C9JG87|C9JG87_HUMAN 39S ribosomal pr	0.0428674	-2.26492	-1.17946	1.36787
Q499G7;Q1HBJ4;P28482-2;P28482	Mitogen-activated protein kinase;Mitogen-activated protein kinase 1	MRPL21	sp|Q7Z2W9|RM21_HUMAN 39S ribosomal protein L21, mitochondrial OS=Homo sapiens OX=9606 GN=MRPL21 PE=1 SV=2;tr|A0A024R5G7|A0A024R5G7_HUMAN Mitochondrial ribosomal protein L21, isoform CRA_a OS=Homo sapiens OX=9606 GN=MRPL21 PE=4 SV=1;tr|B4DXI4|B4DXI4_HUMAN c	0.0466059	-2.20428	-1.1403	1.33156
C9J6B2;C9K0G6;C9IYA4;Q86SX3-5;Q86SX3-3;Q86SX3-2;Q86SX3-6;Q86SX3;C9J317	Uncharacterized protein C14orf80	MRPL23	tr|B2R9J4|B2R9J4_HUMAN cDNA, FLJ94423, highly similar to Homo sapiens mitochondrial ribosomal protein L23 (MRPL23), nuclear gene encoding mitochondrial protein, mRNA OS=Homo sapiens OX=9606 PE=2 SV=1;tr|A0A024RCB2|A0A024RCB2_HUMAN Mitochondrial ribosomal p	0.0118362	-2.1715	-1.11869	1.92679
B1AKM8;B1AKM6;B4DPS3;H0Y7P7;A0A024R1K5;Q9UG56-2;Q9UG56	Phosphatidylserine decarboxylase proenzyme;Phosphatidylserine decarboxylase alpha chain;Phosphatidylserine decarboxylase beta chain	EPRS	sp|P07814|SYEP_HUMAN Bifunctional glutamate/proline--tRNA ligase OS=Homo sapiens OX=9606 GN=EPRS PE=1 SV=5;tr|V9GYZ6|V9GYZ6_HUMAN Bifunctional glutamate/proline--tRNA ligase (Fragment) OS=Homo sapiens OX=9606 GN=EPRS PE=1 SV=1;tr|Q3KQZ8|Q3KQZ8_HUMAN EPRS p	0.0216139	-2.10712	-1.07527	1.66527
Q16563-2;C9JYN0;A8K865;A4D0R1;Q16563	Synaptophysin-like protein 1	MRPL11	tr|Q53G19|Q53G19_HUMAN Mitochondrial ribosomal protein L11 isoform a variant (Fragment) OS=Homo sapiens OX=9606 PE=2 SV=1;sp|Q9Y3B7|RM11_HUMAN 39S ribosomal protein L11, mitochondrial OS=Homo sapiens OX=9606 GN=MRPL11 PE=1 SV=1;sp|Q9Y3B7-2|RM11_HUMAN Isofo	0.0305575	-2.073	-1.05172	1.51488
O60313-2;E5KLM1;O60313-10;E5KLL9;E5KLM2;E5KLJ9;O60313;O60313-9;O60313-13;O60313-11;E5KLM0;C9JMB8;A0A2R8YDM2;A0A2R8Y3X5;E5KLK0;A0A2R8YE78;A0A2R8YFD1;A0A2R8YGE5;A0A2R8YD53	Dynamin-like 120 kDa protein, mitochondrial;Dynamin-like 120 kDa protein, form S1
F8W9Q8;B4DRU7;G3V426;Q86TW2-3;Q86TW2-2;Q86TW2	Uncharacterized aarF domain-containing protein kinase 1
E9PIC2;B4DJ69;Q6NSC7;Q2TAB5;B3KTA5;P56962	Syntaxin-17
A0A024R4G1;Q8N1G4	Leucine-rich repeat-containing protein 47
P42345;B3KX59;B1AKP8;Q96QW8;B4DZD5;B4E2H2	Serine/threonine-protein kinase mTOR
Q5JUA9;Q6GMQ7;Q9H269-2;Q9H269	Vacuolar protein sorting-associated protein 16 homolog
Q53RX3;Q9HBH5	Retinol dehydrogenase 14
B3KN48;Q5TB80-2;Q5TB80	Centrosomal protein of 162 kDa
G3V5H2;Q32Q17;A0A384MTQ0;Q96L50-2;Q96L50;Q6P393;Q6AWA7	Leucine-rich repeat protein 1
B7ZKW3;B7ZKW4;Q8NB37-3;Q8NB37;Q8NB37-2;H0YER3;E9PQD8;H0YE25;H0YF25;B7Z1J9;E9PLI5;Q8NB37-4	Parkinson disease 7 domain-containing protein 1
A0A384MTZ4;Q96BR5	Cytochrome c oxidase assembly factor 7
Q53HB7;A0A0S2Z5U7;Q9NR28;A0A0S2Z5P6;Q9NR28-3;A0A024RBT2;Q502X2;H7BZK7;A0A2U3TZH2;Q9NR28-2;K7X1S0	Diablo homolog, mitochondrial
Q9HBM1;C9JW94	Kinetochore protein Spc25
Q9H7Z7;B3KPZ2;X6RJ95	Prostaglandin E synthase 2;Prostaglandin E synthase 2 truncated form
Q9P0J0;Q9P0J0-2;B4DEZ3;K7EJE1;E7ENQ6;B4DQP1	NADH dehydrogenase [ubiquinone] 1 alpha subcomplex subunit 13
A0A024R4M8;Q8NBN7;Q8NBN7-2;B2RDH1;G8JLA1;B3KVA3;A8K6B4	Retinol dehydrogenase 13
B3KN09;Q9Y2C4;Q9Y2C4-3;Q9Y2C4-4	Nuclease EXOG, mitochondrial
P08473;B7ZKY6	Neprilysin
A0A0S2Z591;O00165;O00165-2;Q5VYD6	HCLS1-associated protein X-1
Q8TBT6;P08574	Cytochrome c1, heme protein, mitochondrial
O14925;B1APJ0;Q5SRD1;B4DDK6;B7ZB25;B4DI18	Mitochondrial import inner membrane translocase subunit Tim23;Putative mitochondrial import inner membrane translocase subunit Tim23B
O43819	Protein SCO2 homolog, mitochondrial
A0A024R8Y0;Q9BZD4;E9PQC4;B1AQT4;E9PP32	Kinetochore protein Nuf2
A3KMH1-3;A3KMH1;B3KT81;A3KMH1-2	von Willebrand factor A domain-containing protein 8
Q0VAB1;A0A024R0M6;Q3ZCQ8;Q3ZCQ8-2;Q3ZCQ8-3;M0R0C3;M0R2F8;M0R003	Mitochondrial import inner membrane translocase subunit TIM50
Q9UJZ1;A0A087WYB4;Q9UJZ1-2;Q6ZNW0	Stomatin-like protein 2, mitochondrial
P12532;P12532-2	Creatine kinase U-type, mitochondrial
V9HW43;P04792;B4DL87;F8WE04	Heat shock protein beta-1
Q53GR7;Q9UJS0;Q9UJS0-2;B7Z2E2	Calcium-binding mitochondrial carrier protein Aralar2
X6R3G6;A0A024RC59;A0A024RC55;Q08431-3;Q08431;H0YKS8;B4E396;B3KTQ2;Q08431-4	Lactadherin;Lactadherin short form;Medin
A8K1K8;Q9BVV7;J3QRI1	Mitochondrial import inner membrane translocase subunit Tim21
Q1W6G4;Q53G47;Q9NQ29-2;Q9NQ29;F8WBC1;F2Z322	Putative RNA-binding protein Luc7-like 1
F6XEV2;A0A0U1RRK1;A0A286YF11;Q9BPX6-2;Q9BPX6;Q9BPX6-3;S4R3W3;S4R3D7;E9PQV6;S4R3V1;Q9BPX6-5;Q9BPX6-4	Calcium uptake protein 1, mitochondrial
D3YTB5;P51617-4;P51617-2;P51617-3;P51617;H7C224;H7C2I6	Interleukin-1 receptor-associated kinase 1
A8K761;O96000;H3BV16;H3BPJ9;O96000-2	NADH dehydrogenase [ubiquinone] 1 beta subcomplex subunit 10
Q5VZY9;B7Z2T7;O15075-2;O15075	Serine/threonine-protein kinase DCLK1
J3KPX7;Q99623;F5GY37;Q99623-2;B4DW05;F5GWA7;F5H3X6	Prohibitin-2
P04049;H7C155;L7RRS6;A0A0S2Z4L5;B4E0X2;P04049-2;B4E1N6;A0A0S2Z559;C7TPG7	RAF proto-oncogene serine/threonine-protein kinase
E7EPM6;B4E0R0;A8K9T3;P33121-2;P33121-3;P33121;Q108N1;D6RER0;B7Z3Z9	Long-chain-fatty-acid--CoA ligase 1
B4DM63;Q2LE71;B2R4D5;O15145;F8VR50;C9JZD1	Actin-related protein 2/3 complex subunit 3
E9PR30;P62861	40S ribosomal protein S30
B0YJ76;A0A024RAQ3;P00374;P00374-2;C9JJ68;B4DM58;B3KV46;Q86XF0	Dihydrofolate reductase;Dihydrofolate reductase, mitochondrial
B2R4V2;H0Y5B4;H7BZ11;J3KQN4;Q969Q0;P83881	60S ribosomal protein L36a-like;60S ribosomal protein L36a
P17568	NADH dehydrogenase [ubiquinone] 1 beta subcomplex subunit 7
P62304	Small nuclear ribonucleoprotein E
P51970;B7Z768	NADH dehydrogenase [ubiquinone] 1 alpha subcomplex subunit 8
