## Supplementary material for "Skd3 (human *CLPB*) is a potent mitochondrial protein disaggregase that is inactivated by 3-methylglutaconic aciduria-linked mutations": Table S1

### Sheet: Sheet1
Majority protein IDs	Protein names	Gene names	Fasta headers	p-value dCLPB/WT	FoldChange dCLPB/WT	log2(fold change)	-log10(p-value)
Q8IVF6	Ankyrin repeat domain-containing protein 18A	ANKRD18A	sp|Q8IVF6|AN18A_HUMAN Ankyrin repeat domain-containing protein 18A OS=Homo sapiens OX=9606 GN=ANKRD18A PE=2 SV=3	1.10903e-06	3474.22	11.7625	5.95506
A0A024RD83;Q6DKK2	Tetratricopeptide repeat protein 19, mitochondrial	TTC19	tr|A0A024RD83|A0A024RD83_HUMAN Tetratricopeptide repeat domain 19, isoform CRA_a OS=Homo sapiens OX=9606 GN=TTC19 PE=4 SV=1;sp|Q6DKK2|TTC19_HUMAN Tetratricopeptide repeat protein 19, mitochondrial OS=Homo sapiens OX=9606 GN=TTC19 PE=1 SV=4	2.36126e-06	1376.21	10.4265	5.62686
E5KNL5;Q14249	Endonuclease G, mitochondrial	ENDOG	tr|E5KNL5|E5KNL5_HUMAN Mitochondrial endonuclease G OS=Homo sapiens OX=9606 PE=4 SV=1;sp|Q14249|NUCG_HUMAN Endonuclease G, mitochondrial OS=Homo sapiens OX=9606 GN=ENDOG PE=1 SV=4	1.61072e-05	1111.87	10.1188	4.79298
A0A1W2PP11;Q9H300;F8WCQ4;A0A1W2PS40;C9JNP8;Q9H300-2	Presenilins-associated rhomboid-like protein, mitochondrial;P-beta	PARL	tr|A0A1W2PP11|A0A1W2PP11_HUMAN Presenilins-associated rhomboid-like protein, mitochondrial OS=Homo sapiens OX=9606 GN=PARL PE=4 SV=1;sp|Q9H300|PARL_HUMAN Presenilins-associated rhomboid-like protein, mitochondrial OS=Homo sapiens OX=9606 GN=PARL PE=1 SV=2;	1.80819e-06	912.907	9.83432	5.74276
K7EIN2;Q9BRJ7;B2RD96;K7ENA3	Protein syndesmos	NUDT16L1	tr|K7EIN2|K7EIN2_HUMAN Tudor-interacting repair regulator protein (Fragment) OS=Homo sapiens OX=9606 GN=NUDT16L1 PE=1 SV=1;sp|Q9BRJ7|TIRR_HUMAN Tudor-interacting repair regulator protein OS=Homo sapiens OX=9606 GN=NUDT16L1 PE=1 SV=1;tr|B2RD96|B2RD96_HUMAN	4.90264e-06	805.103	9.65303	5.30957
B4DEY8;Q9Y6N1	Cytochrome c oxidase assembly protein COX11, mitochondrial	COX11	tr|B4DEY8|B4DEY8_HUMAN cDNA FLJ60452, highly similar to Cytochrome c oxidase assembly protein COX11, mitochondrial OS=Homo sapiens OX=9606 PE=2 SV=1;sp|Q9Y6N1|COX11_HUMAN Cytochrome c oxidase assembly protein COX11, mitochondrial OS=Homo sapiens OX=9606 GN	0.000149286	666.007	9.37939	3.82598
A0A384MDW9;O43464;A0A0C4DG44;A8K7G2;O43464-3;O43464-2;O43464-4	Serine protease HTRA2, mitochondrial	HTRA2	tr|A0A384MDW9|A0A384MDW9_HUMAN Epididymis secretory sperm binding protein OS=Homo sapiens OX=9606 GN=HTRA2 PE=2 SV=1;sp|O43464|HTRA2_HUMAN Serine protease HTRA2, mitochondrial OS=Homo sapiens OX=9606 GN=HTRA2 PE=1 SV=2;tr|A0A0C4DG44|A0A0C4DG44_HUMAN Serine	0.00223535	617.644	9.27063	2.65065
P36551	Oxygen-dependent coproporphyrinogen-III oxidase, mitochondrial	CPOX	sp|P36551|HEM6_HUMAN Oxygen-dependent coproporphyrinogen-III oxidase, mitochondrial OS=Homo sapiens OX=9606 GN=CPOX PE=1 SV=3	3.79244e-06	337.706	8.39963	5.42108
Q9Y5J9;E9PIR3;G3XAN8	Mitochondrial import inner membrane translocase subunit Tim8 B	TIMM8B	sp|Q9Y5J9|TIM8B_HUMAN Mitochondrial import inner membrane translocase subunit Tim8 B OS=Homo sapiens OX=9606 GN=TIMM8B PE=1 SV=1;tr|E9PIR3|E9PIR3_HUMAN Mitochondrial import inner membrane translocase subunit Tim8 B OS=Homo sapiens OX=9606 GN=TIMM8B PE=1 SV	1.67385e-05	306.32	8.2589	4.77628
Q14691;B4DGH0	DNA replication complex GINS protein PSF1	GINS1	sp|Q14691|PSF1_HUMAN DNA replication complex GINS protein PSF1 OS=Homo sapiens OX=9606 GN=GINS1 PE=1 SV=1;tr|B4DGH0|B4DGH0_HUMAN cDNA FLJ60107, highly similar to DNA replication complex GINS protein PSF1 OS=Homo sapiens OX=9606 PE=2 SV=1	7.4072e-06	300.408	8.23078	5.13035
Q9Y255-2;Q9Y255;H0YA79	PRELI domain-containing protein 1, mitochondrial	PRELID1	sp|Q9Y255-2|PRLD1_HUMAN Isoform 2 of PRELI domain-containing protein 1, mitochondrial OS=Homo sapiens OX=9606 GN=PRELID1;sp|Q9Y255|PRLD1_HUMAN PRELI domain-containing protein 1, mitochondrial OS=Homo sapiens OX=9606 GN=PRELID1 PE=1 SV=1;tr|H0YA79|H0YA79_HU	0.0069434	249.037	7.96021	2.15843
Q9Y6H3	Mitochondrial inner membrane protease ATP23 homolog	XRCC6BP1	sp|Q9Y6H3|ATP23_HUMAN Mitochondrial inner membrane protease ATP23 homolog OS=Homo sapiens OX=9606 GN=ATP23 PE=1 SV=3	8.35166e-06	199.501	7.64025	5.07823
Q15691;B4DM33	Microtubule-associated protein RP/EB family member 1	MAPRE1	sp|Q15691|MARE1_HUMAN Microtubule-associated protein RP/EB family member 1 OS=Homo sapiens OX=9606 GN=MAPRE1 PE=1 SV=3;tr|B4DM33|B4DM33_HUMAN cDNA FLJ52068, highly similar to Microtubule-associated protein RP/EB family member 1 OS=Homo sapiens OX=9606 PE=2	0.000387779	160.036	7.32226	3.41142
J3QL03;J3KSP0;Q8WVK7;J3QS74;J3KRZ0;J3KTC5	Spindle and kinetochore-associated protein 2	SKA2	tr|J3QL03|J3QL03_HUMAN Spindle and kinetochore-associated protein 2 (Fragment) OS=Homo sapiens OX=9606 GN=SKA2 PE=1 SV=1;tr|J3KSP0|J3KSP0_HUMAN Spindle and kinetochore-associated protein 2 OS=Homo sapiens OX=9606 GN=SKA2 PE=1 SV=1;sp|Q8WVK7|SKA2_HUMAN Spin	1.42415e-06	158.67	7.30989	5.84645
K7EQH5;K7ELE3;Q08117;Q08117-2	Amino-terminal enhancer of split	AES	tr|K7EQH5|K7EQH5_HUMAN Amino-terminal enhancer of split, isoform CRA_a OS=Homo sapiens OX=9606 GN=TLE5 PE=1 SV=1;tr|K7ELE3|K7ELE3_HUMAN TLE family member 5 (Fragment) OS=Homo sapiens OX=9606 GN=TLE5 PE=1 SV=1;sp|Q08117|TLE5_HUMAN TLE family member 5 OS=Hom	1.49805e-07	151.817	7.24619	6.82448
A0A0F6MY87;A2A2Z9	Ankyrin repeat domain-containing protein 18B	ANKRD18B	tr|A0A0F6MY87|A0A0F6MY87_HUMAN ANKRD18B OS=Homo sapiens OX=9606 GN=ANKRD18B PE=2 SV=1;sp|A2A2Z9|AN18B_HUMAN Ankyrin repeat domain-containing protein 18B OS=Homo sapiens OX=9606 GN=ANKRD18B PE=1 SV=1	3.38688e-05	146.492	7.19468	4.4702
B2R6Y2;A0A024RB79;P51687;D6QX84	Sulfite oxidase, mitochondrial	SUOX	tr|B2R6Y2|B2R6Y2_HUMAN cDNA, FLJ93173, Homo sapiens sulfite oxidase (SUOX), nuclear gene encodingmitochondrial protein, mRNA OS=Homo sapiens OX=9606 PE=2 SV=1;tr|A0A024RB79|A0A024RB79_HUMAN Sulfite oxidase, isoform CRA_a OS=Homo sapiens OX=9606 GN=SUOX PE=	6.06972e-05	144.364	7.17357	4.21683
A0A0S2Z6V5;Q8IYU8;A0A0A0MTD5	Calcium uptake protein 2, mitochondrial	MICU2	tr|A0A0S2Z6V5|A0A0S2Z6V5_HUMAN EF-hand domain family member A1 isoform 1 (Fragment) OS=Homo sapiens OX=9606 GN=EFHA1 PE=2 SV=1;sp|Q8IYU8|MICU2_HUMAN Calcium uptake protein 2, mitochondrial OS=Homo sapiens OX=9606 GN=MICU2 PE=1 SV=2;tr|A0A0A0MTD5|A0A0A0MTD5	0.0228317	130.715	7.03028	1.64146
A0A087WV46;C9JXA7;Q0VGL1	Ragulator complex protein LAMTOR4;Ragulator complex protein LAMTOR4, N-terminally processed	LAMTOR4	tr|A0A087WV46|A0A087WV46_HUMAN Ragulator complex protein LAMTOR4 OS=Homo sapiens OX=9606 GN=LAMTOR4 PE=1 SV=1;tr|C9JXA7|C9JXA7_HUMAN Ragulator complex protein LAMTOR4 OS=Homo sapiens OX=9606 GN=LAMTOR4 PE=1 SV=1;sp|Q0VGL1|LTOR4_HUMAN Ragulator complex prot	0.0286567	128.718	7.00807	1.54277
D9IAI1;P30086;A0A0K0K1J6;B4DRT4;V9HW05	Phosphatidylethanolamine-binding protein 1;Hippocampal cholinergic neurostimulating peptide	HEL-S-34;PEBP1;HEL-210	tr|D9IAI1|D9IAI1_HUMAN Epididymis secretory protein Li 34 OS=Homo sapiens OX=9606 GN=HEL-S-34 PE=2 SV=1;sp|P30086|PEBP1_HUMAN Phosphatidylethanolamine-binding protein 1 OS=Homo sapiens OX=9606 GN=PEBP1 PE=1 SV=3;tr|A0A0K0K1J6|A0A0K0K1J6_HUMAN Epididymis se	2.31026e-06	127.37	6.99288	5.63634
Q5U0N1;Q15773;A8K1F4	Myeloid leukemia factor 2	MLF2	tr|Q5U0N1|Q5U0N1_HUMAN MLF2 protein OS=Homo sapiens OX=9606 GN=MLF2 PE=2 SV=1;sp|Q15773|MLF2_HUMAN Myeloid leukemia factor 2 OS=Homo sapiens OX=9606 GN=MLF2 PE=1 SV=1;tr|A8K1F4|A8K1F4_HUMAN cDNA FLJ78094, highly similar to Homo sapiens myeloid leukemia fac	0.000515886	120.7	6.91529	3.28745
A0A096LPB2;A0A096LP01;A0A096LPB8;A0A087WZV9	D-tyrosyl-tRNA(Tyr) deacylase	LINC00493;DTD1	tr|A0A096LPB2|A0A096LPB2_HUMAN Small integral membrane protein 26 OS=Homo sapiens OX=9606 GN=SMIM26 PE=1 SV=1;sp|A0A096LP01|SIM26_HUMAN Small integral membrane protein 26 OS=Homo sapiens OX=9606 GN=SMIM26 PE=3 SV=1;tr|A0A096LPB8|A0A096LPB8_HUMAN Small inte	4.77835e-07	118.863	6.89316	6.32072
Q9Y584	Mitochondrial import inner membrane translocase subunit Tim22	TIMM22	sp|Q9Y584|TIM22_HUMAN Mitochondrial import inner membrane translocase subunit Tim22 OS=Homo sapiens OX=9606 GN=TIMM22 PE=1 SV=2	2.91186e-05	106.15	6.72996	4.53583
Q9Y3B1;Q9Y3B1-2	Protein slowmo homolog 2	SLMO2	sp|Q9Y3B1|PLD3B_HUMAN PRELI domain containing protein 3B OS=Homo sapiens OX=9606 GN=PRELID3B PE=1 SV=2;sp|Q9Y3B1-2|PLD3B_HUMAN Isoform 2 of PRELI domain containing protein 3B OS=Homo sapiens OX=9606 GN=PRELID3B	4.20758e-05	91.0237	6.50817	4.37597
Q9Y5L4;K7EIT2	Mitochondrial import inner membrane translocase subunit Tim13	TIMM13	sp|Q9Y5L4|TIM13_HUMAN Mitochondrial import inner membrane translocase subunit Tim13 OS=Homo sapiens OX=9606 GN=TIMM13 PE=1 SV=1;tr|K7EIT2|K7EIT2_HUMAN Mitochondrial import inner membrane translocase subunit Tim13 OS=Homo sapiens OX=9606 GN=TIMM13 PE=1 SV=1	1.98185e-05	83.9239	6.39101	4.70293
B4DFL3;A0A140VK46;P28070	Proteasome subunit beta type-4	PSMB4	tr|B4DFL3|B4DFL3_HUMAN cDNA FLJ56661, highly similar to Proteasome subunit beta type 4 OS=Homo sapiens OX=9606 PE=2 SV=1;tr|A0A140VK46|A0A140VK46_HUMAN Proteasome subunit beta OS=Homo sapiens OX=9606 PE=2 SV=1;sp|P28070|PSB4_HUMAN Proteasome subunit beta t	1.1268e-05	82.6238	6.36849	4.94815
F8W881;Q9NX05	Constitutive coactivator of PPAR-gamma-like protein 2	FAM120C	tr|F8W881|F8W881_HUMAN Constitutive coactivator of PPAR-gamma-like protein 2 OS=Homo sapiens OX=9606 GN=FAM120C PE=1 SV=2;sp|Q9NX05|F120C_HUMAN Constitutive coactivator of PPAR-gamma-like protein 2 OS=Homo sapiens OX=9606 GN=FAM120C PE=1 SV=3	2.31436e-05	79.5869	6.31446	4.63557
A0A024R9D0;Q9H2D1;B4DUQ5;A0A3B3IRK5;B3KWP3	Mitochondrial folate transporter/carrier	SLC25A32	tr|A0A024R9D0|A0A024R9D0_HUMAN Solute carrier family 25, member 32, isoform CRA_a OS=Homo sapiens OX=9606 GN=SLC25A32 PE=3 SV=1;sp|Q9H2D1|MFTC_HUMAN Mitochondrial folate transporter/carrier OS=Homo sapiens OX=9606 GN=SLC25A32 PE=1 SV=2;tr|B4DUQ5|B4DUQ5_HUM	9.51516e-08	72.8217	6.1863	7.02158
O00587;O00587-2;A8K7V8;B4DNA5;A9UJQ1	Beta-1,3-N-acetylglucosaminyltransferase manic fringe;Beta-1,3-N-acetylglucosaminyltransferase	MFNG	sp|O00587|MFNG_HUMAN Beta-1,3-N-acetylglucosaminyltransferase manic fringe OS=Homo sapiens OX=9606 GN=MFNG PE=1 SV=2;sp|O00587-2|MFNG_HUMAN Isoform 2 of Beta-1,3-N-acetylglucosaminyltransferase manic fringe OS=Homo sapiens OX=9606 GN=MFNG;tr|A8K7V8|A8K7V8_	9.75679e-06	68.502	6.09807	5.01069
Q6KCM7;Q6KCM7-4;Q6KCM7-5;Q6KCM7-2;Q6KCM7-3;H7C4Z4;Q6KCM7-6	Calcium-binding mitochondrial carrier protein SCaMC-2	SLC25A25	sp|Q6KCM7|SCMC2_HUMAN Calcium-binding mitochondrial carrier protein SCaMC-2 OS=Homo sapiens OX=9606 GN=SLC25A25 PE=1 SV=1;sp|Q6KCM7-4|SCMC2_HUMAN Isoform 4 of Calcium-binding mitochondrial carrier protein SCaMC-2 OS=Homo sapiens OX=9606 GN=SLC25A25;sp|Q6KC	3.89493e-05	67.6114	6.07919	4.4095
Q9BSK2;D6RB26;D6RCF5;F6SDC8;A0A3B3ISS3;A0A384MEA9;Q96CQ1-2;Q96CQ1-3;Q96CQ1	Solute carrier family 25 member 33;Solute carrier family 25 member 36	SLC25A33;SLC25A36	sp|Q9BSK2|S2533_HUMAN Solute carrier family 25 member 33 OS=Homo sapiens OX=9606 GN=SLC25A33 PE=1 SV=1;tr|D6RB26|D6RB26_HUMAN Solute carrier family 25 member 36 OS=Homo sapiens OX=9606 GN=SLC25A36 PE=1 SV=1;tr|D6RCF5|D6RCF5_HUMAN Solute carrier family 25 m	1.0579e-05	65.6958	6.03773	4.97556
B4DLC3;Q7Z4X9;A5JSJ9;O95832	Claudin;Claudin-1	CLDN1	tr|B4DLC3|B4DLC3_HUMAN Claudin OS=Homo sapiens OX=9606 PE=2 SV=1;tr|Q7Z4X9|Q7Z4X9_HUMAN Claudin OS=Homo sapiens OX=9606 PE=2 SV=1;tr|A5JSJ9|A5JSJ9_HUMAN Claudin OS=Homo sapiens OX=9606 GN=CLDN1 PE=2 SV=1;sp|O95832|CLD1_HUMAN Claudin-1 OS=Homo sapiens OX=96	5.54e-06	65.1738	6.02622	5.25649
B4DGC4;E9PGQ0;Q96H78;B4DET2;B4DSH6	Solute carrier family 25 member 44	SLC25A44	tr|B4DGC4|B4DGC4_HUMAN cDNA FLJ53038 OS=Homo sapiens OX=9606 PE=2 SV=1;tr|E9PGQ0|E9PGQ0_HUMAN Solute carrier family 25 member 44 OS=Homo sapiens OX=9606 GN=SLC25A44 PE=1 SV=3;sp|Q96H78|S2544_HUMAN Solute carrier family 25 member 44 OS=Homo sapiens OX=9606	0.000113058	63.5885	5.99069	3.9467
H7BZJ3		PDIA3	tr|H7BZJ3|H7BZJ3_HUMAN Protein disulfide-isomerase A3 (Fragment) OS=Homo sapiens OX=9606 GN=PDIA3 PE=1 SV=1	3.3949e-05	62.8917	5.9748	4.46917
B2RA50;Q9Y5R8	Trafficking protein particle complex subunit 1	TRAPPC1	tr|B2RA50|B2RA50_HUMAN cDNA, FLJ94698, highly similar to Homo sapiens trafficking protein particle complex 1 (TRAPPC1),mRNA OS=Homo sapiens OX=9606 PE=2 SV=1;sp|Q9Y5R8|TPPC1_HUMAN Trafficking protein particle complex subunit 1 OS=Homo sapiens OX=9606 GN=TR	0.038789	61.6964	5.94711	1.41129
H7C3A1;Q9BXP5-5;Q9BXP5-4;Q9BXP5-2;Q9BXP5-3;Q9BXP5;Q7Z4Y3	Serrate RNA effector molecule homolog	SRRT	tr|H7C3A1|H7C3A1_HUMAN Serrate RNA effector molecule homolog (Fragment) OS=Homo sapiens OX=9606 GN=SRRT PE=1 SV=1;sp|Q9BXP5-5|SRRT_HUMAN Isoform 5 of Serrate RNA effector molecule homolog OS=Homo sapiens OX=9606 GN=SRRT;sp|Q9BXP5-4|SRRT_HUMAN Isoform 4 of	3.68132e-06	57.9588	5.85696	5.434
Q96E88;B2R5V0;A0A024QZI5;Q13772;Q13772-3;Q13772-4;B4DF87;B4DZ85;Q13772-2	Nuclear receptor coactivator 4	NCOA4	tr|Q96E88|Q96E88_HUMAN NCOA4 protein OS=Homo sapiens OX=9606 PE=2 SV=1;tr|B2R5V0|B2R5V0_HUMAN cDNA, FLJ92637, highly similar to Homo sapiens nuclear receptor coactivator 4 (NCOA4), mRNA OS=Homo sapiens OX=9606 PE=2 SV=1;tr|A0A024QZI5|A0A024QZI5_HUMAN Nucle	0.0239151	56.5534	5.82154	1.62133
H3BRW3;H3BRD2;P55789	Sulfhydryl oxidase;FAD-linked sulfhydryl oxidase ALR	GFER	tr|H3BRW3|H3BRW3_HUMAN FAD-linked sulfhydryl oxidase ALR OS=Homo sapiens OX=9606 GN=GFER PE=1 SV=1;tr|H3BRD2|H3BRD2_HUMAN Sulfhydryl oxidase (Fragment) OS=Homo sapiens OX=9606 GN=GFER PE=1 SV=1;sp|P55789|ALR_HUMAN FAD-linked sulfhydryl oxidase ALR OS=Homo	0.000186596	54.3294	5.76366	3.7291
G3V2N0;G3V3J9;P59768	Guanine nucleotide-binding protein subunit gamma;Guanine nucleotide-binding protein G(I)/G(S)/G(O) subunit gamma-2	GNG2	tr|G3V2N0|G3V2N0_HUMAN Guanine nucleotide-binding protein subunit gamma OS=Homo sapiens OX=9606 GN=GNG2 PE=1 SV=1;tr|G3V3J9|G3V3J9_HUMAN Guanine nucleotide-binding protein subunit gamma OS=Homo sapiens OX=9606 GN=GNG2 PE=1 SV=1;sp|P59768|GBG2_HUMAN Guanine	4.49934e-05	53.8258	5.75023	4.34685
B3KNN8;A8K575;Q9NQZ5	StAR-related lipid transfer protein 7, mitochondrial	STARD7	tr|B3KNN8|B3KNN8_HUMAN cDNA FLJ30053 fis, clone ADRGL1000144, highly similar to StAR-related lipid transfer protein 7 OS=Homo sapiens OX=9606 PE=2 SV=1;tr|A8K575|A8K575_HUMAN cDNA FLJ76190, highly similar to Homo sapiens START domain containing 7 (STARD7),	0.0488693	52.2489	5.70733	1.31096
B4DLU3;B4DL81;A0A024R8V5;Q32NB8;Q32NB8-2	CDP-diacylglycerol--glycerol-3-phosphate 3-phosphatidyltransferase, mitochondrial	hCG_1642326;PGS1	tr|B4DLU3|B4DLU3_HUMAN CDP-diacylglycerol--glycerol-3-phosphate 3-phosphatidyltransferase OS=Homo sapiens OX=9606 PE=2 SV=1;tr|B4DL81|B4DL81_HUMAN CDP-diacylglycerol--glycerol-3-phosphate 3-phosphatidyltransferase OS=Homo sapiens OX=9606 PE=2 SV=1;tr|A0A02	9.88823e-06	50.8462	5.66807	5.00488
Q86Y39;K7EQ77;K7EK78;K7EP35;K7EMT4;Q86Y39-2	NADH dehydrogenase [ubiquinone] 1 alpha subcomplex subunit 11	NDUFA11	sp|Q86Y39|NDUAB_HUMAN NADH dehydrogenase [ubiquinone] 1 alpha subcomplex subunit 11 OS=Homo sapiens OX=9606 GN=NDUFA11 PE=1 SV=3;tr|K7EQ77|K7EQ77_HUMAN NADH dehydrogenase [ubiquinone] 1 alpha subcomplex subunit 11 OS=Homo sapiens OX=9606 GN=NDUFA11 PE=4 SV	0.0431715	47.5004	5.56987	1.3648
Q504W7;A0A2X0TVZ9;Q01968-2;Q01968;A0A2R8YG38	Inositol polyphosphate 5-phosphatase OCRL-1	OCRL	tr|Q504W7|Q504W7_HUMAN Oculocerebrorenal syndrome of Lowe OS=Homo sapiens OX=9606 GN=OCRL PE=2 SV=1;tr|A0A2X0TVZ9|A0A2X0TVZ9_HUMAN OCRL (Fragment) OS=Homo sapiens OX=9606 GN=OCRL PE=4 SV=1;sp|Q01968-2|OCRL_HUMAN Isoform B of Inositol polyphosphate 5-phosph	1.30338e-06	46.4676	5.53815	5.88493
H7C3T4;V9HW63;Q13162	Peroxiredoxin-4	PRDX4;HEL-S-97n	tr|H7C3T4|H7C3T4_HUMAN Peroxiredoxin-4 (Fragment) OS=Homo sapiens OX=9606 GN=PRDX4 PE=1 SV=1;tr|V9HW63|V9HW63_HUMAN Epididymis secretory sperm binding protein Li 97n OS=Homo sapiens OX=9606 GN=HEL-S-97n PE=2 SV=1;sp|Q13162|PRDX4_HUMAN Peroxiredoxin-4 OS=Ho	4.54468e-06	45.6764	5.51338	5.3425
K7EMW3;K7EMR4;B4DFG5;Q9BZJ4-2;Q9BZJ4	Solute carrier family 25 member 39	SLC25A39	tr|K7EMW3|K7EMW3_HUMAN Solute carrier family 25 member 39 OS=Homo sapiens OX=9606 GN=SLC25A39 PE=1 SV=1;tr|K7EMR4|K7EMR4_HUMAN Solute carrier family 25 member 39 (Fragment) OS=Homo sapiens OX=9606 GN=SLC25A39 PE=1 SV=1;tr|B4DFG5|B4DFG5_HUMAN Solute carrier	0.000129837	44.0081	5.4597	3.8866
O60220	Mitochondrial import inner membrane translocase subunit Tim8 A	TIMM8A	sp|O60220|TIM8A_HUMAN Mitochondrial import inner membrane translocase subunit Tim8 A OS=Homo sapiens OX=9606 GN=TIMM8A PE=1 SV=1	0.0371342	43.3522	5.43803	1.43023
Q9NVH6-7;Q9NVH6-6;Q9NVH6;Q9NVH6-8;Q9NVH6-4;Q9NVH6-2;Q9NVH6-5;Q9NVH6-3	Trimethyllysine dioxygenase, mitochondrial	TMLHE	sp|Q9NVH6-7|TMLH_HUMAN Isoform 7 of Trimethyllysine dioxygenase, mitochondrial OS=Homo sapiens OX=9606 GN=TMLHE;sp|Q9NVH6-6|TMLH_HUMAN Isoform 6 of Trimethyllysine dioxygenase, mitochondrial OS=Homo sapiens OX=9606 GN=TMLHE;sp|Q9NVH6|TMLH_HUMAN Trimethylly	9.8288e-08	42.9184	5.42352	7.0075
P62877	E3 ubiquitin-protein ligase RBX1;E3 ubiquitin-protein ligase RBX1, N-terminally processed	RBX1	sp|P62877|RBX1_HUMAN E3 ubiquitin-protein ligase RBX1 OS=Homo sapiens OX=9606 GN=RBX1 PE=1 SV=1	0.0207029	42.2065	5.39939	1.68397
Q15149-2;Q15149-7;Q15149-8;Q15149-9;Q15149-5;Q15149-4;Q15149-6;Q15149;H0YDN1	Plectin	PLEC	sp|Q15149-2|PLEC_HUMAN Isoform 2 of Plectin OS=Homo sapiens OX=9606 GN=PLEC;sp|Q15149-7|PLEC_HUMAN Isoform 7 of Plectin OS=Homo sapiens OX=9606 GN=PLEC;sp|Q15149-8|PLEC_HUMAN Isoform 8 of Plectin OS=Homo sapiens OX=9606 GN=PLEC;sp|Q15149-9|PLEC_HUMAN Isofo	0.00116806	41.2891	5.36769	2.93254
Q499G7;Q1HBJ4;P28482-2;P28482	Mitogen-activated protein kinase;Mitogen-activated protein kinase 1	MAPK1	tr|Q499G7|Q499G7_HUMAN Mitogen-activated protein kinase OS=Homo sapiens OX=9606 GN=MAPK1 PE=2 SV=1;tr|Q1HBJ4|Q1HBJ4_HUMAN Mitogen-activated protein kinase OS=Homo sapiens OX=9606 GN=MAPK1 PE=3 SV=1;sp|P28482-2|MK01_HUMAN Isoform 2 of Mitogen-activated prot	1.97366e-05	40.6632	5.34565	4.70473
C9J6B2;C9K0G6;C9IYA4;Q86SX3-5;Q86SX3-3;Q86SX3-2;Q86SX3-6;Q86SX3;C9J317	Uncharacterized protein C14orf80	C14orf80	tr|C9J6B2|C9J6B2_HUMAN Tubulin epsilon and delta complex protein 1 (Fragment) OS=Homo sapiens OX=9606 GN=TEDC1 PE=1 SV=1;tr|C9K0G6|C9K0G6_HUMAN Tubulin epsilon and delta complex protein 1 (Fragment) OS=Homo sapiens OX=9606 GN=TEDC1 PE=1 SV=1;tr|C9IYA4|C9IY	0.000115829	38.2171	5.25615	3.93618
B1AKM8;B1AKM6;B4DPS3;H0Y7P7;A0A024R1K5;Q9UG56-2;Q9UG56	Phosphatidylserine decarboxylase proenzyme;Phosphatidylserine decarboxylase alpha chain;Phosphatidylserine decarboxylase beta chain	PISD	tr|B1AKM8|B1AKM8_HUMAN Phosphatidylserine decarboxylase proenzyme, mitochondrial (Fragment) OS=Homo sapiens OX=9606 GN=PISD PE=1 SV=1;tr|B1AKM6|B1AKM6_HUMAN Phosphatidylserine decarboxylase proenzyme, mitochondrial OS=Homo sapiens OX=9606 GN=PISD PE=1 SV=1	2.67303e-05	37.9903	5.24756	4.573
Q16563-2;C9JYN0;A8K865;A4D0R1;Q16563	Synaptophysin-like protein 1	SYPL1;SYPL	sp|Q16563-2|SYPL1_HUMAN Isoform 2 of Synaptophysin-like protein 1 OS=Homo sapiens OX=9606 GN=SYPL1;tr|C9JYN0|C9JYN0_HUMAN Synaptophysin-like protein 1 OS=Homo sapiens OX=9606 GN=SYPL1 PE=1 SV=1;tr|A8K865|A8K865_HUMAN cDNA FLJ75789, highly similar to Homo s	0.0342771	37.9201	5.24489	1.465
O60313-2;E5KLM1;O60313-10;E5KLL9;E5KLM2;E5KLJ9;O60313;O60313-9;O60313-13;O60313-11;E5KLM0;C9JMB8;A0A2R8YDM2;A0A2R8Y3X5;E5KLK0;A0A2R8YE78;A0A2R8YFD1;A0A2R8YGE5;A0A2R8YD53	Dynamin-like 120 kDa protein, mitochondrial;Dynamin-like 120 kDa protein, form S1	OPA1	sp|O60313-2|OPA1_HUMAN Isoform 2 of Dynamin-like 120 kDa protein, mitochondrial OS=Homo sapiens OX=9606 GN=OPA1;tr|E5KLM1|E5KLM1_HUMAN Mitochondrial dynamin-like 120 kDa protein OS=Homo sapiens OX=9606 PE=3 SV=1;sp|O60313-10|OPA1_HUMAN Isoform 4 of Dynamin	0.00245387	36.4594	5.18822	2.61015
F8W9Q8;B4DRU7;G3V426;Q86TW2-3;Q86TW2-2;Q86TW2	Uncharacterized aarF domain-containing protein kinase 1	ADCK1	tr|F8W9Q8|F8W9Q8_HUMAN Uncharacterized aarF domain-containing protein kinase 1 OS=Homo sapiens OX=9606 GN=ADCK1 PE=1 SV=1;tr|B4DRU7|B4DRU7_HUMAN cDNA FLJ57573, moderately similar to Homo sapiens aarF domain containing kinase 1 (ADCK1), mRNA OS=Homo sapiens	1.50473e-05	34.4235	5.10532	4.82254
E9PIC2;B4DJ69;Q6NSC7;Q2TAB5;B3KTA5;P56962	Syntaxin-17	STX17	tr|E9PIC2|E9PIC2_HUMAN Syntaxin-17 OS=Homo sapiens OX=9606 GN=STX17 PE=1 SV=1;tr|B4DJ69|B4DJ69_HUMAN cDNA FLJ51864, highly similar to Syntaxin-17 OS=Homo sapiens OX=9606 PE=2 SV=1;tr|Q6NSC7|Q6NSC7_HUMAN STX17 protein (Fragment) OS=Homo sapiens OX=9606 GN=S	1.72031e-06	32.5518	5.02467	5.76439
A0A024R4G1;Q8N1G4	Leucine-rich repeat-containing protein 47	LRRC47	tr|A0A024R4G1|A0A024R4G1_HUMAN Leucine rich repeat containing 47, isoform CRA_a OS=Homo sapiens OX=9606 GN=LRRC47 PE=4 SV=1;sp|Q8N1G4|LRC47_HUMAN Leucine-rich repeat-containing protein 47 OS=Homo sapiens OX=9606 GN=LRRC47 PE=1 SV=1	0.000189799	31.2382	4.96524	3.72171
P42345;B3KX59;B1AKP8;Q96QW8;B4DZD5;B4E2H2	Serine/threonine-protein kinase mTOR	MTOR;FRAP1	sp|P42345|MTOR_HUMAN Serine/threonine-protein kinase mTOR OS=Homo sapiens OX=9606 GN=MTOR PE=1 SV=1;tr|B3KX59|B3KX59_HUMAN cDNA FLJ44809 fis, clone BRACE3044172, highly similar to FKBP12-rapamycin complex-associated protein OS=Homo sapiens OX=9606 PE=2 SV=	1.56361e-05	27.0598	4.75808	4.80587
Q5JUA9;Q6GMQ7;Q9H269-2;Q9H269	Vacuolar protein sorting-associated protein 16 homolog	VPS16	tr|Q5JUA9|Q5JUA9_HUMAN Vacuolar protein sorting-associated protein 16 homolog (Fragment) OS=Homo sapiens OX=9606 GN=VPS16 PE=1 SV=1;tr|Q6GMQ7|Q6GMQ7_HUMAN VPS16 protein OS=Homo sapiens OX=9606 GN=VPS16 PE=2 SV=1;sp|Q9H269-2|VPS16_HUMAN Isoform 2 of Vacuola	0.000147579	26.8379	4.7462	3.83098
Q53RX3;Q9HBH5	Retinol dehydrogenase 14	RDH14	tr|Q53RX3|Q53RX3_HUMAN Retinol dehydrogenase 14 (All-trans and 9-cis), isoform CRA_a OS=Homo sapiens OX=9606 GN=RDH14 PE=2 SV=1;sp|Q9HBH5|RDH14_HUMAN Retinol dehydrogenase 14 OS=Homo sapiens OX=9606 GN=RDH14 PE=1 SV=1	4.99827e-05	23.1872	4.53526	4.30118
B3KN48;Q5TB80-2;Q5TB80	Centrosomal protein of 162 kDa	CEP162	tr|B3KN48|B3KN48_HUMAN cDNA FLJ13551 fis, clone PLACE1007140, weakly similar to Homo sapiens myosin, heavy polypeptide 10, non-muscle (MYH10), mRNA OS=Homo sapiens OX=9606 PE=2 SV=1;sp|Q5TB80-2|CE162_HUMAN Isoform 2 of Centrosomal protein of 162 kDa OS=Hom	4.56565e-07	20.8244	4.3802	6.3405
G3V5H2;Q32Q17;A0A384MTQ0;Q96L50-2;Q96L50;Q6P393;Q6AWA7	Leucine-rich repeat protein 1	LRR1;PPIL5;DKFZp686J1525	tr|G3V5H2|G3V5H2_HUMAN Leucine-rich repeat protein 1 OS=Homo sapiens OX=9606 GN=LRR1 PE=1 SV=1;tr|Q32Q17|Q32Q17_HUMAN Peptidylprolyl isomerase (Cyclophilin)-like 5 OS=Homo sapiens OX=9606 GN=PPIL5 PE=2 SV=1;tr|A0A384MTQ0|A0A384MTQ0_HUMAN Epididymis secreto	0.000361155	20.2665	4.34103	3.44231
B7ZKW3;B7ZKW4;Q8NB37-3;Q8NB37;Q8NB37-2;H0YER3;E9PQD8;H0YE25;H0YF25;B7Z1J9;E9PLI5;Q8NB37-4	Parkinson disease 7 domain-containing protein 1	PDDC1	tr|B7ZKW3|B7ZKW3_HUMAN PDDC1 protein OS=Homo sapiens OX=9606 GN=PDDC1 PE=2 SV=1;tr|B7ZKW4|B7ZKW4_HUMAN PDDC1 protein OS=Homo sapiens OX=9606 GN=PDDC1 PE=2 SV=1;sp|Q8NB37-3|GALD1_HUMAN Isoform 3 of Glutamine amidotransferase-like class 1 domain-containing p	0.0351275	15.8838	3.98948	1.45435
A0A384MTZ4;Q96BR5	Cytochrome c oxidase assembly factor 7	COA7	tr|A0A384MTZ4|A0A384MTZ4_HUMAN Epididymis secretory sperm binding protein OS=Homo sapiens OX=9606 PE=2 SV=1;sp|Q96BR5|COA7_HUMAN Cytochrome c oxidase assembly factor 7 OS=Homo sapiens OX=9606 GN=COA7 PE=1 SV=2	0.0468218	13.3496	3.73872	1.32955
Q53HB7;A0A0S2Z5U7;Q9NR28;A0A0S2Z5P6;Q9NR28-3;A0A024RBT2;Q502X2;H7BZK7;A0A2U3TZH2;Q9NR28-2;K7X1S0	Diablo homolog, mitochondrial	DIABLO	tr|Q53HB7|Q53HB7_HUMAN Diablo isoform 1 variant (Fragment) OS=Homo sapiens OX=9606 PE=2 SV=1;tr|A0A0S2Z5U7|A0A0S2Z5U7_HUMAN Diablo-like protein isoform 1 (Fragment) OS=Homo sapiens OX=9606 GN=DIABLO PE=2 SV=1;sp|Q9NR28|DBLOH_HUMAN Diablo homolog, mitochond	0.0203266	12.1319	3.60073	1.69193
Q9HBM1;C9JW94	Kinetochore protein Spc25	SPC25	sp|Q9HBM1|SPC25_HUMAN Kinetochore protein Spc25 OS=Homo sapiens OX=9606 GN=SPC25 PE=1 SV=1;tr|C9JW94|C9JW94_HUMAN Kinetochore protein Spc25 (Fragment) OS=Homo sapiens OX=9606 GN=SPC25 PE=1 SV=1	0.00363502	10.9907	3.45821	2.43949
Q9H7Z7;B3KPZ2;X6RJ95	Prostaglandin E synthase 2;Prostaglandin E synthase 2 truncated form	PTGES2	sp|Q9H7Z7|PGES2_HUMAN Prostaglandin E synthase 2 OS=Homo sapiens OX=9606 GN=PTGES2 PE=1 SV=1;tr|B3KPZ2|B3KPZ2_HUMAN cDNA FLJ32487 fis, clone SKNSH1000002, highly similar to Prostaglandin E synthase 2 OS=Homo sapiens OX=9606 PE=2 SV=1;tr|X6RJ95|X6RJ95_HUMAN	0.00346	10.036	3.32711	2.46092
Q9P0J0;Q9P0J0-2;B4DEZ3;K7EJE1;E7ENQ6;B4DQP1	NADH dehydrogenase [ubiquinone] 1 alpha subcomplex subunit 13	NDUFA13	sp|Q9P0J0|NDUAD_HUMAN NADH dehydrogenase [ubiquinone] 1 alpha subcomplex subunit 13 OS=Homo sapiens OX=9606 GN=NDUFA13 PE=1 SV=3;sp|Q9P0J0-2|NDUAD_HUMAN Isoform 2 of NADH dehydrogenase [ubiquinone] 1 alpha subcomplex subunit 13 OS=Homo sapiens OX=9606 GN=N	0.00515659	7.78332	2.96039	2.28764
A0A024R4M8;Q8NBN7;Q8NBN7-2;B2RDH1;G8JLA1;B3KVA3;A8K6B4	Retinol dehydrogenase 13	RDH13	tr|A0A024R4M8|A0A024R4M8_HUMAN Retinol dehydrogenase 13 (All-trans and 9-cis), isoform CRA_a OS=Homo sapiens OX=9606 GN=RDH13 PE=3 SV=1;sp|Q8NBN7|RDH13_HUMAN Retinol dehydrogenase 13 OS=Homo sapiens OX=9606 GN=RDH13 PE=1 SV=2;sp|Q8NBN7-2|RDH13_HUMAN Isofor	0.00120388	7.59714	2.92546	2.91942
B3KN09;Q9Y2C4;Q9Y2C4-3;Q9Y2C4-4	Nuclease EXOG, mitochondrial	EXOG	tr|B3KN09|B3KN09_HUMAN cDNA FLJ13173 fis, clone NT2RP3003831, highly similar to Endonuclease G-like 1 OS=Homo sapiens OX=9606 PE=2 SV=1;sp|Q9Y2C4|EXOG_HUMAN Nuclease EXOG, mitochondrial OS=Homo sapiens OX=9606 GN=EXOG PE=1 SV=2;sp|Q9Y2C4-3|EXOG_HUMAN Isofo	0.000941513	7.43967	2.89524	3.02617
P08473;B7ZKY6	Neprilysin	MME	sp|P08473|NEP_HUMAN Neprilysin OS=Homo sapiens OX=9606 GN=MME PE=1 SV=2;tr|B7ZKY6|B7ZKY6_HUMAN Membrane metallo-endopeptidase OS=Homo sapiens OX=9606 GN=MME PE=2 SV=1	0.00568204	6.63106	2.72924	2.2455
A0A0S2Z591;O00165;O00165-2;Q5VYD6	HCLS1-associated protein X-1	HAX1	tr|A0A0S2Z591|A0A0S2Z591_HUMAN HCLS1 associated protein X-1 isoform 1 (Fragment) OS=Homo sapiens OX=9606 GN=HAX1 PE=2 SV=1;sp|O00165|HAX1_HUMAN HCLS1-associated protein X-1 OS=Homo sapiens OX=9606 GN=HAX1 PE=1 SV=2;sp|O00165-2|HAX1_HUMAN Isoform 2 of HCLS1	0.0144445	6.16316	2.62367	1.8403
Q8TBT6;P08574	Cytochrome c1, heme protein, mitochondrial	CYC1	tr|Q8TBT6|Q8TBT6_HUMAN Uncharacterized protein (Fragment) OS=Homo sapiens OX=9606 PE=2 SV=1;sp|P08574|CY1_HUMAN Cytochrome c1, heme protein, mitochondrial OS=Homo sapiens OX=9606 GN=CYC1 PE=1 SV=3	0.00271738	5.92136	2.56593	2.56585
O14925;B1APJ0;Q5SRD1;B4DDK6;B7ZB25;B4DI18	Mitochondrial import inner membrane translocase subunit Tim23;Putative mitochondrial import inner membrane translocase subunit Tim23B	TIMM23;TIMM23B	sp|O14925|TIM23_HUMAN Mitochondrial import inner membrane translocase subunit Tim23 OS=Homo sapiens OX=9606 GN=TIMM23 PE=1 SV=1;tr|B1APJ0|B1APJ0_HUMAN cDNA FLJ57459, highly similar to Mitochondrial import inner membrane translocase subunit Tim23 OS=Homo sa	0.0170721	5.62861	2.49278	1.76771
O43819	Protein SCO2 homolog, mitochondrial	SCO2	sp|O43819|SCO2_HUMAN Protein SCO2 homolog, mitochondrial OS=Homo sapiens OX=9606 GN=SCO2 PE=1 SV=3	0.00103793	5.27899	2.40026	2.98383
A0A024R8Y0;Q9BZD4;E9PQC4;B1AQT4;E9PP32	Kinetochore protein Nuf2	CDCA1;NUF2	tr|A0A024R8Y0|A0A024R8Y0_HUMAN Cell division cycle associated 1, isoform CRA_a OS=Homo sapiens OX=9606 GN=CDCA1 PE=4 SV=1;sp|Q9BZD4|NUF2_HUMAN Kinetochore protein Nuf2 OS=Homo sapiens OX=9606 GN=NUF2 PE=1 SV=2;tr|E9PQC4|E9PQC4_HUMAN Kinetochore protein Nuf	0.0074571	5.16401	2.36849	2.12743
A3KMH1-3;A3KMH1;B3KT81;A3KMH1-2	von Willebrand factor A domain-containing protein 8	VWA8	sp|A3KMH1-3|VWA8_HUMAN Isoform 3 of von Willebrand factor A domain-containing protein 8 OS=Homo sapiens OX=9606 GN=VWA8;sp|A3KMH1|VWA8_HUMAN von Willebrand factor A domain-containing protein 8 OS=Homo sapiens OX=9606 GN=VWA8 PE=1 SV=2;tr|B3KT81|B3KT81_HUMA	0.0419706	4.096	2.03422	1.37706
Q0VAB1;A0A024R0M6;Q3ZCQ8;Q3ZCQ8-2;Q3ZCQ8-3;M0R0C3;M0R2F8;M0R003	Mitochondrial import inner membrane translocase subunit TIM50	TIMM50	tr|Q0VAB1|Q0VAB1_HUMAN Mitochondrial import inner membrane translocase subunit TIM50 OS=Homo sapiens OX=9606 GN=TIMM50 PE=2 SV=1;tr|A0A024R0M6|A0A024R0M6_HUMAN Mitochondrial import inner membrane translocase subunit TIM50 OS=Homo sapiens OX=9606 GN=TIMM50	0.0104928	3.86053	1.9488	1.97911
Q9UJZ1;A0A087WYB4;Q9UJZ1-2;Q6ZNW0	Stomatin-like protein 2, mitochondrial	STOML2	sp|Q9UJZ1|STML2_HUMAN Stomatin-like protein 2, mitochondrial OS=Homo sapiens OX=9606 GN=STOML2 PE=1 SV=1;tr|A0A087WYB4|A0A087WYB4_HUMAN Stomatin-like protein 2, mitochondrial OS=Homo sapiens OX=9606 GN=STOML2 PE=1 SV=1;sp|Q9UJZ1-2|STML2_HUMAN Isoform 2 of	0.00315652	3.81224	1.93064	2.50079
P12532;P12532-2	Creatine kinase U-type, mitochondrial	CKMT1A	sp|P12532|KCRU_HUMAN Creatine kinase U-type, mitochondrial OS=Homo sapiens OX=9606 GN=CKMT1A PE=1 SV=1;sp|P12532-2|KCRU_HUMAN Isoform 2 of Creatine kinase U-type, mitochondrial OS=Homo sapiens OX=9606 GN=CKMT1A	0.0393591	3.61329	1.85331	1.40495
V9HW43;P04792;B4DL87;F8WE04	Heat shock protein beta-1	HEL-S-102;HSPB1	tr|V9HW43|V9HW43_HUMAN Epididymis secretory protein Li 102 OS=Homo sapiens OX=9606 GN=HEL-S-102 PE=2 SV=1;sp|P04792|HSPB1_HUMAN Heat shock protein beta-1 OS=Homo sapiens OX=9606 GN=HSPB1 PE=1 SV=2;tr|B4DL87|B4DL87_HUMAN cDNA FLJ52243, highly similar to Hea	0.00253074	3.49006	1.80325	2.59675
Q53GR7;Q9UJS0;Q9UJS0-2;B7Z2E2	Calcium-binding mitochondrial carrier protein Aralar2	SLC25A13	tr|Q53GR7|Q53GR7_HUMAN Solute carrier family 25, member 13 (Citrin) variant (Fragment) OS=Homo sapiens OX=9606 PE=2 SV=1;sp|Q9UJS0|CMC2_HUMAN Calcium-binding mitochondrial carrier protein Aralar2 OS=Homo sapiens OX=9606 GN=SLC25A13 PE=1 SV=2;sp|Q9UJS0-2|CM	0.0457299	3.42947	1.77799	1.3398
X6R3G6;A0A024RC59;A0A024RC55;Q08431-3;Q08431;H0YKS8;B4E396;B3KTQ2;Q08431-4	Lactadherin;Lactadherin short form;Medin	MFGE8	tr|X6R3G6|X6R3G6_HUMAN Lactadherin OS=Homo sapiens OX=9606 GN=MFGE8 PE=1 SV=1;tr|A0A024RC59|A0A024RC59_HUMAN Milk fat globule-EGF factor 8 protein, isoform CRA_b OS=Homo sapiens OX=9606 GN=MFGE8 PE=4 SV=1;tr|A0A024RC55|A0A024RC55_HUMAN Milk fat globule-EGF	0.00826916	3.33522	1.73778	2.08254
A8K1K8;Q9BVV7;J3QRI1	Mitochondrial import inner membrane translocase subunit Tim21	C18orf55;TIMM21	tr|A8K1K8|A8K1K8_HUMAN Chromosome 18 open reading frame 55, isoform CRA_b OS=Homo sapiens OX=9606 GN=C18orf55 PE=2 SV=1;sp|Q9BVV7|TIM21_HUMAN Mitochondrial import inner membrane translocase subunit Tim21 OS=Homo sapiens OX=9606 GN=TIMM21 PE=1 SV=1;tr|J3QRI	0.0233113	3.25243	1.70152	1.63243
Q1W6G4;Q53G47;Q9NQ29-2;Q9NQ29;F8WBC1;F2Z322	Putative RNA-binding protein Luc7-like 1	LUC7L	tr|Q1W6G4|Q1W6G4_HUMAN LUC7-like (S. cerevisiae) OS=Homo sapiens OX=9606 GN=LUC7L PE=4 SV=1;tr|Q53G47|Q53G47_HUMAN LUC7-like isoform b variant (Fragment) OS=Homo sapiens OX=9606 PE=2 SV=1;sp|Q9NQ29-2|LUC7L_HUMAN Isoform 2 of Putative RNA-binding protein Lu	0.0267113	3.21882	1.68653	1.5733
F6XEV2;A0A0U1RRK1;A0A286YF11;Q9BPX6-2;Q9BPX6;Q9BPX6-3;S4R3W3;S4R3D7;E9PQV6;S4R3V1;Q9BPX6-5;Q9BPX6-4	Calcium uptake protein 1, mitochondrial	MICU1	tr|F6XEV2|F6XEV2_HUMAN Calcium uptake protein 1, mitochondrial OS=Homo sapiens OX=9606 GN=MICU1 PE=1 SV=2;tr|A0A0U1RRK1|A0A0U1RRK1_HUMAN Calcium uptake protein 1, mitochondrial OS=Homo sapiens OX=9606 GN=MICU1 PE=1 SV=1;tr|A0A286YF11|A0A286YF11_HUMAN Calci	0.0489278	3.20588	1.68072	1.31044
D3YTB5;P51617-4;P51617-2;P51617-3;P51617;H7C224;H7C2I6	Interleukin-1 receptor-associated kinase 1	IRAK1	tr|D3YTB5|D3YTB5_HUMAN Interleukin-1 receptor-associated kinase 1 OS=Homo sapiens OX=9606 GN=IRAK1 PE=1 SV=1;sp|P51617-4|IRAK1_HUMAN Isoform 4 of Interleukin-1 receptor-associated kinase 1 OS=Homo sapiens OX=9606 GN=IRAK1;sp|P51617-2|IRAK1_HUMAN Isoform 2	0.0435328	3.08058	1.6232	1.36118
A8K761;O96000;H3BV16;H3BPJ9;O96000-2	NADH dehydrogenase [ubiquinone] 1 beta subcomplex subunit 10	NDUFB10	tr|A8K761|A8K761_HUMAN NADH dehydrogenase (Ubiquinone) 1 beta subcomplex, 10, 22kDa, isoform CRA_b OS=Homo sapiens OX=9606 GN=NDUFB10 PE=2 SV=1;sp|O96000|NDUBA_HUMAN NADH dehydrogenase [ubiquinone] 1 beta subcomplex subunit 10 OS=Homo sapiens OX=9606 GN=ND	0.0122896	2.98324	1.57688	1.91046
Q5VZY9;B7Z2T7;O15075-2;O15075	Serine/threonine-protein kinase DCLK1	DCLK1	tr|Q5VZY9|Q5VZY9_HUMAN Serine/threonine-protein kinase DCLK1 OS=Homo sapiens OX=9606 GN=DCLK1 PE=1 SV=1;tr|B7Z2T7|B7Z2T7_HUMAN cDNA FLJ60535, highly similar to Serine/threonine-protein kinase DCAMKL1 OS=Homo sapiens OX=9606 PE=2 SV=1;sp|O15075-2|DCLK1_HUMA	0.0403517	2.57855	1.36656	1.39414
J3KPX7;Q99623;F5GY37;Q99623-2;B4DW05;F5GWA7;F5H3X6	Prohibitin-2	PHB2	tr|J3KPX7|J3KPX7_HUMAN Prohibitin-2 OS=Homo sapiens OX=9606 GN=PHB2 PE=1 SV=2;sp|Q99623|PHB2_HUMAN Prohibitin-2 OS=Homo sapiens OX=9606 GN=PHB2 PE=1 SV=2;tr|F5GY37|F5GY37_HUMAN Prohibitin-2 OS=Homo sapiens OX=9606 GN=PHB2 PE=1 SV=1;sp|Q99623-2|PHB2_HUMAN I	0.0329831	2.57322	1.36357	1.48171
P04049;H7C155;L7RRS6;A0A0S2Z4L5;B4E0X2;P04049-2;B4E1N6;A0A0S2Z559;C7TPG7	RAF proto-oncogene serine/threonine-protein kinase	RAF1;SRGAP3:RAF1	sp|P04049|RAF1_HUMAN RAF proto-oncogene serine/threonine-protein kinase OS=Homo sapiens OX=9606 GN=RAF1 PE=1 SV=1;tr|H7C155|H7C155_HUMAN RAF proto-oncogene serine/threonine-protein kinase (Fragment) OS=Homo sapiens OX=9606 GN=RAF1 PE=1 SV=1;tr|L7RRS6|L7RRS	0.0374984	2.57034	1.36196	1.42599
E7EPM6;B4E0R0;A8K9T3;P33121-2;P33121-3;P33121;Q108N1;D6RER0;B7Z3Z9	Long-chain-fatty-acid--CoA ligase 1	ACSL1	tr|E7EPM6|E7EPM6_HUMAN Long-chain-fatty-acid--CoA ligase 1 OS=Homo sapiens OX=9606 GN=ACSL1 PE=1 SV=1;tr|B4E0R0|B4E0R0_HUMAN cDNA FLJ54220, highly similar to Long-chain-fatty-acid--CoA ligase 1 OS=Homo sapiens OX=9606 PE=2 SV=1;tr|A8K9T3|A8K9T3_HUMAN cDNA	0.0416938	2.48651	1.31412	1.37993
B4DM63;Q2LE71;B2R4D5;O15145;F8VR50;C9JZD1	Actin-related protein 2/3 complex subunit 3	ARPC3	tr|B4DM63|B4DM63_HUMAN Actin-related protein 2/3 complex subunit 3 OS=Homo sapiens OX=9606 PE=2 SV=1;tr|Q2LE71|Q2LE71_HUMAN Actin-related protein 2/3 complex subunit 3 OS=Homo sapiens OX=9606 GN=ARPC3 PE=2 SV=1;tr|B2R4D5|B2R4D5_HUMAN Actin-related protein	0.0473166	2.47821	1.3093	1.32499
E9PR30;P62861	40S ribosomal protein S30	FAU	tr|E9PR30|E9PR30_HUMAN 40S ribosomal protein S30 OS=Homo sapiens OX=9606 GN=FAU PE=1 SV=1;sp|P62861|RS30_HUMAN 40S ribosomal protein S30 OS=Homo sapiens OX=9606 GN=FAU PE=1 SV=1	0.00127276	2.35034	1.23287	2.89525
B0YJ76;A0A024RAQ3;P00374;P00374-2;C9JJ68;B4DM58;B3KV46;Q86XF0	Dihydrofolate reductase;Dihydrofolate reductase, mitochondrial	DYR;DHFR;DHFRL1	tr|B0YJ76|B0YJ76_HUMAN Dihydrofolate reductase OS=Homo sapiens OX=9606 GN=DYR PE=2 SV=1;tr|A0A024RAQ3|A0A024RAQ3_HUMAN Dihydrofolate reductase, isoform CRA_a OS=Homo sapiens OX=9606 GN=DHFR PE=3 SV=1;sp|P00374|DYR_HUMAN Dihydrofolate reductase OS=Homo sapi	0.0104939	2.33236	1.22179	1.97906
B2R4V2;H0Y5B4;H7BZ11;J3KQN4;Q969Q0;P83881	60S ribosomal protein L36a-like;60S ribosomal protein L36a	RPL36A;RPL36A-HNRNPH2;RPL36AL	tr|B2R4V2|B2R4V2_HUMAN cDNA, FLJ92227, highly similar to Homo sapiens ribosomal protein L36a-like (RPL36AL), mRNA OS=Homo sapiens OX=9606 PE=2 SV=1;tr|H0Y5B4|H0Y5B4_HUMAN 60S ribosomal protein L36a OS=Homo sapiens OX=9606 GN=RPL36A PE=3 SV=2;tr|H7BZ11|H7BZ	0.0444943	2.30698	1.206	1.3517
P17568	NADH dehydrogenase [ubiquinone] 1 beta subcomplex subunit 7	NDUFB7	sp|P17568|NDUB7_HUMAN NADH dehydrogenase [ubiquinone] 1 beta subcomplex subunit 7 OS=Homo sapiens OX=9606 GN=NDUFB7 PE=1 SV=4	0.0429843	2.25942	1.17595	1.36669
P62304	Small nuclear ribonucleoprotein E	SNRPE	sp|P62304|RUXE_HUMAN Small nuclear ribonucleoprotein E OS=Homo sapiens OX=9606 GN=SNRPE PE=1 SV=1	0.0313443	2.24505	1.16675	1.50384
P51970;B7Z768	NADH dehydrogenase [ubiquinone] 1 alpha subcomplex subunit 8	NDUFA8	sp|P51970|NDUA8_HUMAN NADH dehydrogenase [ubiquinone] 1 alpha subcomplex subunit 8 OS=Homo sapiens OX=9606 GN=NDUFA8 PE=1 SV=3;tr|B7Z768|B7Z768_HUMAN NADH dehydrogenase [ubiquinone] 1 alpha subcomplex subunit 8 OS=Homo sapiens OX=9606 PE=2 SV=1	0.012773	2.09925	1.06988	1.89371
